# Within-host competition sparks pathogen molecular evolution and perpetual microbiota dysbiosis

**DOI:** 10.1101/2024.09.03.610829

**Authors:** E.J. Stevens, J.D. Li, T.E. Hector, G.C. Drew, K. Hoang, S.T.E. Greenrod, S. Paterson, K.C. King

**Affiliations:** Department of Biology, University of Oxford, Oxford, UK; School of Life Sciences, Keele University, Keele, UK; Division of Infectious Diseases, Emory University School of Medicine, Atlanta, US; Institute of Infection, Veterinary and Ecological Sciences, University of Liverpool, Liverpool, UK; Department of Zoology, University of British Columbia, Vancouver, Canada; Department of Microbiology & Immunology, University of British Columbia, Vancouver, Canada

## Abstract

Pathogens newly invading a host must compete with resident microbiota. This within-host microbial warfare could lead to more severe disease outcomes or constrain the evolution of virulence. Using experimental evolution of a widespread pathogen (*Staphylococcus aureus*) and a native microbiota community in *C. elegans* nematode hosts, we show that a competitively superior pathogen displaced microbiota and reduced species richness, whilst maintaining virulence across generations. Conversely, pathogen populations and microbiota passaged separately caused more host harm relative to their respective ancestral controls. We find the evolved increase in virulence exhibited by pathogen populations passaged independently (compared to ancestral controls) was partly mediated by enhanced expression of the global virulence regulator *agr* and increased biofilm formation. Whole genome sequencing revealed shifts in the mode of selection from directional (on pathogens evolving alone) to fluctuating (on pathogens evolving with a host microbiota), with competitive interactions driving early diversification among pathogen populations. Metagenome sequencing of the evolved microbiota shows that evolution in infected hosts caused a significant reduction in community stability, along with restrictions on the co- existence of some species based on nutrient competition. Our study reveals how microbial competition during emerging infection determines the patterns and processes of evolution with major consequences for host health.
