## Supplementary file 1 - smetana scores for "Within-host competition sparks pathogen molecular evolution and perpetual microbiota dysbiosis"

### Sheet: detailed_pair
community	medium	receiver	donor	compound	scs	mus	mps	smetana
all	minimal	Staphylococcus	CEent1	M_cu2_e	1	1	1	1
all	minimal	Staphylococcus	MYb71	M_cu2_e	1	1	1	1
all	minimal	Staphylococcus	BIGb0393	M_cu2_e	1	1	1	1
all	minimal	Staphylococcus	BIGb0170	M_fe2_e	1	1	1	1
all	minimal	Staphylococcus	CEent1	M_fe2_e	1	1	1	1
all	minimal	Staphylococcus	BIGb0393	M_fe2_e	1	1	1	1
all	minimal	Staphylococcus	BIGb0170	M_h2o_e	1	1	1	1
all	minimal	Staphylococcus	BIGb0170	M_h2s_e	1	1	1	1
all	minimal	BIGb0170	Staphylococcus	M_lcts_e	1	1	1	1
all	minimal	MYb10	Staphylococcus	M_o2_e	1	1	1	1
all	minimal	MYb71	Staphylococcus	M_o2_e	1	1	1	1
all	minimal	Staphylococcus	BIGb0393	M_o2_e	1	1	1	1
all	minimal	Staphylococcus	BIGb0170	M_pi_e	1	1	1	1
all	minimal	Staphylococcus	MYb10	M_pi_e	1	1	1	1
all	minimal	MYb71	Staphylococcus	M_pi_e	1	1	1	1
all	minimal	Staphylococcus	BIGb0170	M_thm_e	1	1	1	1
all	minimal	Staphylococcus	BIGb0170	M_o2_e	1	0.97	1	0.97
all	minimal	MYb10	Staphylococcus	M_cys__L_e	1	0.9	1	0.9
all	minimal	BIGb0393	Staphylococcus	M_orn_e	1	0.77	1	0.77
all	minimal	Staphylococcus	BIGb0393	M_glyc3p_e	1	0.75	1	0.75
all	minimal	MYb71	Staphylococcus	M_cys__L_e	1	0.68	1	0.68
all	minimal	MYb10	Staphylococcus	M_fe3_e	1	0.68	1	0.68
all	minimal	BIGb0170	Staphylococcus	M_nh4_e	1	0.65	1	0.65
all	minimal	Staphylococcus	CEent1	M_gthrd_e	1	0.59	1	0.59
all	minimal	Staphylococcus	JUb66	M_cgly_e	1	0.55	1	0.55
all	minimal	Staphylococcus	CEent1	M_glyc3p_e	1	0.52	1	0.52
all	minimal	Staphylococcus	JUb66	M_g3pg_e	1	0.51	1	0.51
all	minimal	Staphylococcus	MYb10	M_h2s_e	1	0.49	1	0.49
all	minimal	Staphylococcus	MYb71	M_fe2_e	1	0.48	1	0.48
all	minimal	BIGb0393	Staphylococcus	M_acald_e	1	0.46	1	0.46
all	minimal	Staphylococcus	MYb71	M_h2s_e	1	0.44	1	0.44
all	minimal	Staphylococcus	BIGb0393	M_gthrd_e	1	0.42	1	0.42
all	minimal	BIGb0170	CEent1	M_cu2_e	0.39	1	1	0.39
all	minimal	Staphylococcus	CEent1	M_cys__L_e	1	0.39	1	0.39
all	minimal	Staphylococcus	CEent1	M_glyald_e	1	0.39	1	0.39
all	minimal	Staphylococcus	CEent1	M_ins_e	1	0.39	1	0.39
all	minimal	Staphylococcus	CEent1	M_pi_e	1	0.39	1	0.39
all	minimal	MYb10	BIGb0393	M_cu2_e	0.382353	1	1	0.382353
all	minimal	MYb10	BIGb0393	M_glyc_e	0.382353	1	1	0.382353
all	minimal	BIGb0170	CEent1	M_pi_e	0.39	0.94	1	0.3666
all	minimal	MYb11	BIGb0393	M_cu2_e	0.363636	1	1	0.363636
all	minimal	MYb11	CEent1	M_cu2_e	0.363636	1	1	0.363636
all	minimal	MYb11	JUb66	M_cu2_e	0.363636	1	1	0.363636
all	minimal	MYb10	BIGb0393	M_s_e	0.382353	0.95	1	0.363235
all	minimal	BIGb0170	BIGb0393	M_cu2_e	0.36	1	1	0.36
all	minimal	BIGb0170	JUb66	M_cu2_e	0.36	1	1	0.36
all	minimal	MYb10	CEent1	M_cu2_e	0.352941	1	1	0.352941
all	minimal	MYb10	JUb66	M_cu2_e	0.352941	1	1	0.352941
all	minimal	MYb10	CEent1	M_glyc_e	0.352941	1	1	0.352941
all	minimal	MYb10	JUb66	M_glyc_e	0.352941	1	1	0.352941
all	minimal	MYb10	BIGb0393	M_pi_e	0.382353	0.92	1	0.351765
all	minimal	BIGb0170	CEent1	M_fe2_e	0.39	0.9	1	0.351
all	minimal	MYb11	BIGb0393	M_g3pg_e	0.363636	0.94	1	0.341818
all	minimal	MYb11	CEent1	M_g3pg_e	0.363636	0.94	1	0.341818
all	minimal	MYb11	JUb66	M_g3pg_e	0.363636	0.94	1	0.341818
all	minimal	MYb71	Staphylococcus	M_fe3pyovd_kt_e	1	0.34	1	0.34
all	minimal	BIGb0170	BIGb0393	M_pi_e	0.36	0.94	1	0.3384
all	minimal	BIGb0170	JUb66	M_pi_e	0.36	0.94	1	0.3384
all	minimal	MYb11	BIGb0393	M_fe3pyovd_kt_e	0.363636	0.93	1	0.338182
all	minimal	MYb11	CEent1	M_fe3pyovd_kt_e	0.363636	0.93	1	0.338182
all	minimal	MYb11	JUb66	M_fe3pyovd_kt_e	0.363636	0.93	1	0.338182
all	minimal	MYb10	CEent1	M_s_e	0.352941	0.95	1	0.335294
all	minimal	MYb10	JUb66	M_s_e	0.352941	0.95	1	0.335294
all	minimal	MYb10	CEent1	M_pi_e	0.352941	0.92	1	0.324706
all	minimal	MYb10	JUb66	M_pi_e	0.352941	0.92	1	0.324706
all	minimal	BIGb0170	BIGb0393	M_fe2_e	0.36	0.9	1	0.324
all	minimal	BIGb0170	JUb66	M_fe2_e	0.36	0.9	1	0.324
all	minimal	Staphylococcus	BIGb0393	M_cgly_e	1	0.32	1	0.32
all	minimal	MYb71	Staphylococcus	M_istfrnB_e	1	0.32	1	0.32
all	minimal	MYb71	Staphylococcus	M_fe3_e	1	0.29	1	0.29
all	minimal	BIGb0393	Staphylococcus	M_fe3pyovd_kt_e	1	0.28	1	0.28
all	minimal	Staphylococcus	BIGb0393	M_cys__L_e	1	0.27	1	0.27
all	minimal	MYb10	Staphylococcus	M_fe2_e	1	0.26	1	0.26
all	minimal	Staphylococcus	JUb66	M_glc__D_e	1	0.26	1	0.26
all	minimal	Staphylococcus	JUb66	M_pi_e	1	0.25	1	0.25
all	minimal	Staphylococcus	JUb66	M_glyald_e	1	0.24	1	0.24
all	minimal	Staphylococcus	JUb66	M_glyc3p_e	1	0.24	1	0.24
all	minimal	BIGb0393	Staphylococcus	M_arg__L_e	1	0.23	1	0.23
all	minimal	Staphylococcus	JUb66	M_h2s_e	1	0.23	1	0.23
all	minimal	BIGb0170	MYb71	M_cu2_e	0.22	1	1	0.22
all	minimal	MYb11	BIGb0393	M_glyc3p_e	0.363636	0.58	1	0.210909
all	minimal	MYb11	CEent1	M_glyc3p_e	0.363636	0.58	1	0.210909
all	minimal	MYb11	JUb66	M_glyc3p_e	0.363636	0.58	1	0.210909
all	minimal	MYb10	BIGb0170	M_glyc_e	0.205882	1	1	0.205882
all	minimal	MYb10	BIGb0170	M_o2_e	0.205882	1	1	0.205882
all	minimal	Staphylococcus	JUb66	M_gthrd_e	1	0.2	1	0.2
all	minimal	BIGb0170	MYb71	M_fe2_e	0.22	0.9	1	0.198
all	minimal	MYb10	BIGb0170	M_s_e	0.205882	0.95	1	0.195588
all	minimal	MYb10	BIGb0170	M_pi_e	0.205882	0.92	1	0.189412
all	minimal	MYb11	MYb71	M_bz_e	0.181818	1	1	0.181818
all	minimal	MYb11	MYb71	M_cu2_e	0.181818	1	1	0.181818
all	minimal	MYb11	BIGb0170	M_o2_e	0.181818	1	1	0.181818
all	minimal	MYb10	BIGb0393	M_fe2_e	0.382353	0.47	1	0.179706
all	minimal	MYb10	MYb71	M_bz_e	0.176471	1	1	0.176471
all	minimal	MYb10	MYb71	M_cu2_e	0.176471	1	1	0.176471
all	minimal	MYb11	BIGb0393	M_nh4_e	0.363636	0.47	1	0.170909
all	minimal	MYb11	CEent1	M_nh4_e	0.363636	0.47	1	0.170909
all	minimal	MYb11	JUb66	M_nh4_e	0.363636	0.47	1	0.170909
all	minimal	MYb11	BIGb0170	M_fe3pyovd_kt_e	0.181818	0.93	1	0.169091
all	minimal	MYb11	MYb71	M_fe3pyovd_kt_e	0.181818	0.93	1	0.169091
all	minimal	MYb10	MYb71	M_s_e	0.176471	0.95	1	0.167647
all	minimal	MYb10	CEent1	M_fe2_e	0.352941	0.47	1	0.165882
all	minimal	MYb10	JUb66	M_fe2_e	0.352941	0.47	1	0.165882
all	minimal	Staphylococcus	BIGb0393	M_g3pg_e	1	0.16	1	0.16
all	minimal	MYb11	BIGb0393	M_ins_e	0.363636	0.42	1	0.152727
all	minimal	MYb11	CEent1	M_ins_e	0.363636	0.42	1	0.152727
all	minimal	MYb11	JUb66	M_ins_e	0.363636	0.42	1	0.152727
all	minimal	MYb11	BIGb0393	M_ura_e	0.363636	0.42	1	0.152727
all	minimal	MYb11	CEent1	M_ura_e	0.363636	0.42	1	0.152727
all	minimal	MYb11	JUb66	M_ura_e	0.363636	0.42	1	0.152727
all	minimal	BIGb0170	MYb11	M_pi_e	0.13	0.94	1	0.1222
all	minimal	BIGb0170	MYb10	M_pi_e	0.12	0.94	1	0.1128
all	minimal	Staphylococcus	BIGb0170	M_nh4_e	1	0.1	1	0.1
all	minimal	MYb10	BIGb0170	M_fe2_e	0.205882	0.47	1	0.0967647
all	minimal	Staphylococcus	MYb10	M_cys__L_e	1	0.09	1	0.09
all	minimal	Staphylococcus	MYb71	M_etha_e	1	0.09	1	0.09
all	minimal	Staphylococcus	CEent1	M_g3pg_e	1	0.09	1	0.09
all	minimal	Staphylococcus	CEent1	M_gal_e	1	0.09	1	0.09
all	minimal	Staphylococcus	BIGb0393	M_glyc_e	1	0.09	1	0.09
all	minimal	Staphylococcus	BIGb0393	M_pi_e	1	0.09	1	0.09
all	minimal	MYb10	MYb11	M_glyc_e	0.0882353	1	1	0.0882353
all	minimal	MYb11	BIGb0170	M_nh4_e	0.181818	0.47	1	0.0854545
all	minimal	MYb11	MYb71	M_nh4_e	0.181818	0.47	1	0.0854545
all	minimal	MYb11	MYb10	M_fe3pyovd_kt_e	0.0909091	0.93	1	0.0845455
all	minimal	MYb10	MYb71	M_fe2_e	0.176471	0.47	1	0.0829412
all	minimal	MYb10	MYb11	M_pi_e	0.0882353	0.92	1	0.0811765
all	minimal	Staphylococcus	BIGb0170	M_fe3pyovd_kt_e	1	0.08	1	0.08
all	minimal	Staphylococcus	BIGb0170	M_hxan_e	1	0.08	1	0.08
all	minimal	BIGb0170	Staphylococcus	M_orn_e	1	0.08	1	0.08
all	minimal	MYb11	BIGb0170	M_ura_e	0.181818	0.42	1	0.0763636
all	minimal	Staphylococcus	BIGb0170	M_h_e	1	0.07	1	0.07
all	minimal	BIGb0170	Staphylococcus	M_meoh_e	1	0.07	1	0.07
all	minimal	MYb10	Staphylococcus	M_fe3pyovd_kt_e	1	0.06	1	0.06
all	minimal	MYb71	Staphylococcus	M_rib__D_e	1	0.06	1	0.06
all	minimal	Staphylococcus	MYb71	M_urea_e	1	0.06	1	0.06
all	minimal	BIGb0170	CEent1	M_fe3_e	0.39	0.14	1	0.0546
all	minimal	BIGb0170	BIGb0393	M_fe3_e	0.36	0.14	1	0.0504
all	minimal	BIGb0170	JUb66	M_fe3_e	0.36	0.14	1	0.0504
all	minimal	BIGb0170	Staphylococcus	M_acald_e	1	0.05	1	0.05
all	minimal	Staphylococcus	JUb66	M_cys__L_e	1	0.05	1	0.05
all	minimal	BIGb0170	Staphylococcus	M_fe3_e	1	0.05	1	0.05
all	minimal	Staphylococcus	MYb10	M_h_e	1	0.05	1	0.05
all	minimal	Staphylococcus	MYb71	M_h2o_e	1	0.05	1	0.05
all	minimal	MYb10	Staphylococcus	M_h2s_e	1	0.05	1	0.05
all	minimal	MYb11	MYb10	M_nh4_e	0.0909091	0.47	1	0.0427273
all	minimal	MYb10	Staphylococcus	M_acald_e	1	0.04	1	0.04
all	minimal	Staphylococcus	BIGb0170	M_arg__L_e	1	0.04	1	0.04
all	minimal	MYb71	Staphylococcus	M_fe2_e	1	0.04	1	0.04
all	minimal	BIGb0393	Staphylococcus	M_h2o_e	1	0.04	1	0.04
all	minimal	Staphylococcus	MYb71	M_lys__L_e	1	0.04	1	0.04
all	minimal	Staphylococcus	MYb71	M_nh4_e	1	0.04	1	0.04
all	minimal	MYb10	BIGb0393	M_g3pe_e	0.382353	0.09	1	0.0344118
all	minimal	MYb10	CEent1	M_g3pe_e	0.352941	0.09	1	0.0317647
all	minimal	MYb10	JUb66	M_g3pe_e	0.352941	0.09	1	0.0317647
all	minimal	BIGb0170	MYb71	M_fe3_e	0.22	0.14	1	0.0308
all	minimal	MYb71	Staphylococcus	M_acald_e	1	0.03	1	0.03
all	minimal	Staphylococcus	MYb71	M_fe3_e	1	0.03	1	0.03
all	minimal	Staphylococcus	BIGb0393	M_h2s_e	1	0.03	1	0.03
all	minimal	MYb10	Staphylococcus	M_lys__L_e	1	0.03	1	0.03
all	minimal	MYb10	Staphylococcus	M_meoh_e	1	0.03	1	0.03
all	minimal	Staphylococcus	MYb10	M_nh4_e	1	0.03	1	0.03
all	minimal	BIGb0393	Staphylococcus	M_nh4_e	1	0.03	1	0.03
all	minimal	MYb71	Staphylococcus	M_orn_e	1	0.03	1	0.03
all	minimal	Staphylococcus	JUb66	M_tyr__L_e	1	0.03	1	0.03
all	minimal	BIGb0170	CEent1	M_cellb_e	0.39	0.07	1	0.0273
all	minimal	BIGb0170	CEent1	M_ins_e	0.39	0.07	1	0.0273
all	minimal	BIGb0170	JUb66	M_cellb_e	0.36	0.07	1	0.0252
all	minimal	BIGb0170	BIGb0393	M_ins_e	0.36	0.07	1	0.0252
all	minimal	BIGb0170	JUb66	M_ins_e	0.36	0.07	1	0.0252
all	minimal	MYb10	BIGb0170	M_thm_e	0.205882	0.12	1	0.0247059
all	minimal	MYb11	BIGb0393	M_h_e	0.363636	0.06	1	0.0218182
all	minimal	MYb11	CEent1	M_h_e	0.363636	0.06	1	0.0218182
all	minimal	MYb11	JUb66	M_h_e	0.363636	0.06	1	0.0218182
all	minimal	MYb10	CEent1	M_asp__L_e	0.352941	0.06	1	0.0211765
all	minimal	MYb10	JUb66	M_asp__L_e	0.352941	0.06	1	0.0211765
all	minimal	MYb10	Staphylococcus	M_arg__L_e	1	0.02	1	0.02
all	minimal	Staphylococcus	CEent1	M_cgly_e	1	0.02	1	0.02
all	minimal	Staphylococcus	CEent1	M_fe3_e	1	0.02	1	0.02
all	minimal	BIGb0170	Staphylococcus	M_fe3pyovd_kt_e	1	0.02	1	0.02
all	minimal	Staphylococcus	BIGb0393	M_glyald_e	1	0.02	1	0.02
all	minimal	Staphylococcus	JUb66	M_glyc_e	1	0.02	1	0.02
all	minimal	Staphylococcus	BIGb0170	M_gua_e	1	0.02	1	0.02
all	minimal	MYb71	Staphylococcus	M_inost_e	1	0.02	1	0.02
all	minimal	Staphylococcus	CEent1	M_LalaDgluMdapDala_e	1	0.02	1	0.02
all	minimal	MYb71	Staphylococcus	M_nh4_e	1	0.02	1	0.02
all	minimal	Staphylococcus	JUb66	M_orn_e	1	0.02	1	0.02
all	minimal	Staphylococcus	CEent1	M_orn_e	1	0.02	1	0.02
all	minimal	MYb10	Staphylococcus	M_ptrc_e	1	0.02	1	0.02
all	minimal	MYb71	Staphylococcus	M_urea_e	1	0.02	1	0.02
all	minimal	BIGb0170	CEent1	M_ura_e	0.39	0.05	1	0.0195
all	minimal	BIGb0170	MYb11	M_fe3_e	0.13	0.14	1	0.0182
all	minimal	MYb11	CEent1	M_arg__L_e	0.363636	0.05	1	0.0181818
all	minimal	MYb11	JUb66	M_arg__L_e	0.363636	0.05	1	0.0181818
all	minimal	BIGb0170	BIGb0393	M_ura_e	0.36	0.05	1	0.018
all	minimal	BIGb0170	JUb66	M_ura_e	0.36	0.05	1	0.018
all	minimal	BIGb0170	MYb10	M_fe3_e	0.12	0.14	1	0.0168
all	minimal	BIGb0170	CEent1	M_ser__L_e	0.39	0.03	1	0.0117
all	minimal	BIGb0170	CEent1	M_thr__L_e	0.39	0.03	1	0.0117
all	minimal	MYb11	BIGb0393	M_fe2_e	0.363636	0.03	1	0.0109091
all	minimal	MYb11	CEent1	M_fe2_e	0.363636	0.03	1	0.0109091
all	minimal	MYb11	JUb66	M_fe2_e	0.363636	0.03	1	0.0109091
all	minimal	MYb11	BIGb0170	M_h_e	0.181818	0.06	1	0.0109091
all	minimal	MYb11	MYb71	M_h_e	0.181818	0.06	1	0.0109091
all	minimal	BIGb0170	BIGb0393	M_ser__L_e	0.36	0.03	1	0.0108
all	minimal	BIGb0170	JUb66	M_ser__L_e	0.36	0.03	1	0.0108
all	minimal	BIGb0170	BIGb0393	M_thr__L_e	0.36	0.03	1	0.0108
all	minimal	BIGb0170	JUb66	M_thr__L_e	0.36	0.03	1	0.0108
all	minimal	Staphylococcus	CEent1	M_arg__L_e	1	0.01	1	0.01
all	minimal	Staphylococcus	CEent1	M_asp__L_e	1	0.01	1	0.01
all	minimal	Staphylococcus	BIGb0393	M_co2_e	1	0.01	1	0.01
all	minimal	BIGb0393	Staphylococcus	M_fe3_e	1	0.01	1	0.01
all	minimal	Staphylococcus	CEent1	M_fum_e	1	0.01	1	0.01
all	minimal	Staphylococcus	CEent1	M_glc__D_e	1	0.01	1	0.01
all	minimal	Staphylococcus	JUb66	M_glcn_e	1	0.01	1	0.01
all	minimal	Staphylococcus	BIGb0393	M_glu__L_e	1	0.01	1	0.01
all	minimal	Staphylococcus	CEent1	M_gly_e	1	0.01	1	0.01
all	minimal	Staphylococcus	BIGb0393	M_gly_e	1	0.01	1	0.01
all	minimal	Staphylococcus	CEent1	M_glyc_e	1	0.01	1	0.01
all	minimal	MYb10	Staphylococcus	M_glyc_e	1	0.01	1	0.01
all	minimal	BIGb0393	Staphylococcus	M_glyc_e	1	0.01	1	0.01
all	minimal	Staphylococcus	CEent1	M_gua_e	1	0.01	1	0.01
all	minimal	MYb10	Staphylococcus	M_h_e	1	0.01	1	0.01
all	minimal	BIGb0393	Staphylococcus	M_h_e	1	0.01	1	0.01
all	minimal	Staphylococcus	CEent1	M_h2o_e	1	0.01	1	0.01
all	minimal	MYb71	Staphylococcus	M_h2o_e	1	0.01	1	0.01
all	minimal	Staphylococcus	JUb66	M_hxan_e	1	0.01	1	0.01
all	minimal	Staphylococcus	BIGb0393	M_hxan_e	1	0.01	1	0.01
all	minimal	Staphylococcus	JUb66	M_ile__L_e	1	0.01	1	0.01
all	minimal	Staphylococcus	JUb66	M_ins_e	1	0.01	1	0.01
all	minimal	Staphylococcus	JUb66	M_LalaDgluMdapDala_e	1	0.01	1	0.01
all	minimal	MYb71	Staphylococcus	M_lcts_e	1	0.01	1	0.01
all	minimal	Staphylococcus	BIGb0393	M_leu__L_e	1	0.01	1	0.01
all	minimal	Staphylococcus	JUb66	M_lys__L_e	1	0.01	1	0.01
all	minimal	Staphylococcus	CEent1	M_lys__L_e	1	0.01	1	0.01
all	minimal	MYb71	Staphylococcus	M_lys__L_e	1	0.01	1	0.01
all	minimal	Staphylococcus	BIGb0393	M_lys__L_e	1	0.01	1	0.01
all	minimal	BIGb0393	Staphylococcus	M_lys__L_e	1	0.01	1	0.01
all	minimal	Staphylococcus	JUb66	M_met__L_e	1	0.01	1	0.01
all	minimal	Staphylococcus	CEent1	M_met__L_e	1	0.01	1	0.01
all	minimal	Staphylococcus	JUb66	M_nh4_e	1	0.01	1	0.01
all	minimal	Staphylococcus	BIGb0393	M_nh4_e	1	0.01	1	0.01
all	minimal	Staphylococcus	BIGb0170	M_orn_e	1	0.01	1	0.01
all	minimal	MYb10	Staphylococcus	M_orn_e	1	0.01	1	0.01
all	minimal	MYb10	Staphylococcus	M_pacald_e	1	0.01	1	0.01
all	minimal	Staphylococcus	JUb66	M_phe__L_e	1	0.01	1	0.01
all	minimal	Staphylococcus	CEent1	M_phe__L_e	1	0.01	1	0.01
all	minimal	BIGb0393	Staphylococcus	M_pi_e	1	0.01	1	0.01
all	minimal	MYb71	Staphylococcus	M_ptrc_e	1	0.01	1	0.01
all	minimal	MYb71	Staphylococcus	M_pyovd_kt_e	1	0.01	1	0.01
all	minimal	Staphylococcus	JUb66	M_ser__L_e	1	0.01	1	0.01
all	minimal	Staphylococcus	JUb66	M_trp__L_e	1	0.01	1	0.01
all	minimal	Staphylococcus	JUb66	M_ura_e	1	0.01	1	0.01
all	minimal	Staphylococcus	CEent1	M_val__L_e	1	0.01	1	0.01
all	minimal	MYb11	BIGb0170	M_arg__L_e	0.181818	0.05	1	0.00909091
all	minimal	BIGb0170	CEent1	M_gal_e	0.39	0.02	1	0.0078
all	minimal	BIGb0170	CEent1	M_lys__L_e	0.39	0.02	1	0.0078
all	minimal	BIGb0170	CEent1	M_met__L_e	0.39	0.02	1	0.0078
all	minimal	BIGb0170	CEent1	M_orn_e	0.39	0.02	1	0.0078
all	minimal	BIGb0170	CEent1	M_phe__L_e	0.39	0.02	1	0.0078
all	minimal	BIGb0170	CEent1	M_ptrc_e	0.39	0.02	1	0.0078
all	minimal	BIGb0170	CEent1	M_trp__L_e	0.39	0.02	1	0.0078
all	minimal	BIGb0170	CEent1	M_val__L_e	0.39	0.02	1	0.0078
all	minimal	MYb10	BIGb0393	M_fe3pyovd_kt_e	0.382353	0.02	1	0.00764706
all	minimal	MYb11	BIGb0393	M_gua_e	0.363636	0.02	1	0.00727273
all	minimal	MYb11	CEent1	M_gua_e	0.363636	0.02	1	0.00727273
all	minimal	MYb11	JUb66	M_gua_e	0.363636	0.02	1	0.00727273
all	minimal	MYb11	BIGb0393	M_h2o_e	0.363636	0.02	1	0.00727273
all	minimal	MYb11	CEent1	M_h2o_e	0.363636	0.02	1	0.00727273
all	minimal	MYb11	JUb66	M_h2o_e	0.363636	0.02	1	0.00727273
all	minimal	MYb11	BIGb0393	M_ser__L_e	0.363636	0.02	1	0.00727273
all	minimal	MYb11	CEent1	M_ser__L_e	0.363636	0.02	1	0.00727273
all	minimal	MYb11	JUb66	M_ser__L_e	0.363636	0.02	1	0.00727273
all	minimal	BIGb0170	BIGb0393	M_lys__L_e	0.36	0.02	1	0.0072
all	minimal	BIGb0170	JUb66	M_lys__L_e	0.36	0.02	1	0.0072
all	minimal	BIGb0170	JUb66	M_met__L_e	0.36	0.02	1	0.0072
all	minimal	BIGb0170	JUb66	M_orn_e	0.36	0.02	1	0.0072
all	minimal	BIGb0170	BIGb0393	M_phe__L_e	0.36	0.02	1	0.0072
all	minimal	BIGb0170	JUb66	M_phe__L_e	0.36	0.02	1	0.0072
all	minimal	BIGb0170	JUb66	M_ptrc_e	0.36	0.02	1	0.0072
all	minimal	BIGb0170	BIGb0393	M_trp__L_e	0.36	0.02	1	0.0072
all	minimal	BIGb0170	JUb66	M_trp__L_e	0.36	0.02	1	0.0072
all	minimal	BIGb0170	JUb66	M_val__L_e	0.36	0.02	1	0.0072
all	minimal	MYb10	CEent1	M_fe3pyovd_kt_e	0.352941	0.02	1	0.00705882
all	minimal	MYb10	JUb66	M_fe3pyovd_kt_e	0.352941	0.02	1	0.00705882
all	minimal	MYb11	BIGb0170	M_fe2_e	0.181818	0.03	1	0.00545454
all	minimal	MYb11	MYb71	M_fe2_e	0.181818	0.03	1	0.00545454
all	minimal	MYb11	MYb10	M_h_e	0.0909091	0.06	1	0.00545454
all	minimal	BIGb0170	MYb71	M_lys__L_e	0.22	0.02	1	0.0044
all	minimal	BIGb0170	MYb71	M_meoh_e	0.22	0.02	1	0.0044
all	minimal	MYb10	BIGb0170	M_fe3pyovd_kt_e	0.205882	0.02	1	0.00411765
all	minimal	BIGb0170	CEent1	M_acald_e	0.39	0.01	1	0.0039
all	minimal	BIGb0170	CEent1	M_arg__L_e	0.39	0.01	1	0.0039
all	minimal	BIGb0170	CEent1	M_cys__L_e	0.39	0.01	1	0.0039
all	minimal	BIGb0170	CEent1	M_cytd_e	0.39	0.01	1	0.0039
all	minimal	BIGb0170	CEent1	M_etoh_e	0.39	0.01	1	0.0039
all	minimal	BIGb0170	CEent1	M_fe3pyovd_kt_e	0.39	0.01	1	0.0039
all	minimal	BIGb0170	CEent1	M_glc__D_e	0.39	0.01	1	0.0039
all	minimal	BIGb0170	CEent1	M_glyc_e	0.39	0.01	1	0.0039
all	minimal	BIGb0170	CEent1	M_gsn_e	0.39	0.01	1	0.0039
all	minimal	BIGb0170	CEent1	M_gua_e	0.39	0.01	1	0.0039
all	minimal	BIGb0170	CEent1	M_h_e	0.39	0.01	1	0.0039
all	minimal	BIGb0170	CEent1	M_h2s_e	0.39	0.01	1	0.0039
all	minimal	BIGb0170	CEent1	M_hxan_e	0.39	0.01	1	0.0039
all	minimal	BIGb0170	CEent1	M_ile__L_e	0.39	0.01	1	0.0039
all	minimal	BIGb0170	CEent1	M_indole_e	0.39	0.01	1	0.0039
all	minimal	BIGb0170	CEent1	M_leu__L_e	0.39	0.01	1	0.0039
all	minimal	MYb10	BIGb0393	M_glc__D_e	0.382353	0.01	1	0.00382353
all	minimal	MYb10	BIGb0393	M_nh4_e	0.382353	0.01	1	0.00382353
all	minimal	MYb11	BIGb0170	M_gua_e	0.181818	0.02	1	0.00363636
all	minimal	MYb11	BIGb0170	M_h2o_e	0.181818	0.02	1	0.00363636
all	minimal	MYb11	MYb71	M_h2o_e	0.181818	0.02	1	0.00363636
all	minimal	MYb11	JUb66	M_inost_e	0.363636	0.01	1	0.00363636
all	minimal	MYb11	CEent1	M_met__L_e	0.363636	0.01	1	0.00363636
all	minimal	MYb11	JUb66	M_met__L_e	0.363636	0.01	1	0.00363636
all	minimal	MYb11	BIGb0393	M_trp__L_e	0.363636	0.01	1	0.00363636
all	minimal	MYb11	CEent1	M_trp__L_e	0.363636	0.01	1	0.00363636
all	minimal	MYb11	JUb66	M_trp__L_e	0.363636	0.01	1	0.00363636
all	minimal	BIGb0170	BIGb0393	M_acald_e	0.36	0.01	1	0.0036
all	minimal	BIGb0170	JUb66	M_acald_e	0.36	0.01	1	0.0036
all	minimal	BIGb0170	JUb66	M_arg__L_e	0.36	0.01	1	0.0036
all	minimal	BIGb0170	BIGb0393	M_cys__L_e	0.36	0.01	1	0.0036
all	minimal	BIGb0170	JUb66	M_cys__L_e	0.36	0.01	1	0.0036
all	minimal	BIGb0170	BIGb0393	M_cytd_e	0.36	0.01	1	0.0036
all	minimal	BIGb0170	JUb66	M_cytd_e	0.36	0.01	1	0.0036
all	minimal	BIGb0170	BIGb0393	M_etoh_e	0.36	0.01	1	0.0036
all	minimal	BIGb0170	JUb66	M_etoh_e	0.36	0.01	1	0.0036
all	minimal	BIGb0170	BIGb0393	M_fe3pyovd_kt_e	0.36	0.01	1	0.0036
all	minimal	BIGb0170	JUb66	M_fe3pyovd_kt_e	0.36	0.01	1	0.0036
all	minimal	BIGb0170	BIGb0393	M_glc__D_e	0.36	0.01	1	0.0036
all	minimal	BIGb0170	JUb66	M_glc__D_e	0.36	0.01	1	0.0036
all	minimal	BIGb0170	BIGb0393	M_glyc_e	0.36	0.01	1	0.0036
all	minimal	BIGb0170	JUb66	M_glyc_e	0.36	0.01	1	0.0036
all	minimal	BIGb0170	BIGb0393	M_gsn_e	0.36	0.01	1	0.0036
all	minimal	BIGb0170	JUb66	M_gsn_e	0.36	0.01	1	0.0036
all	minimal	BIGb0170	BIGb0393	M_gua_e	0.36	0.01	1	0.0036
all	minimal	BIGb0170	JUb66	M_gua_e	0.36	0.01	1	0.0036
all	minimal	BIGb0170	BIGb0393	M_h_e	0.36	0.01	1	0.0036
all	minimal	BIGb0170	JUb66	M_h_e	0.36	0.01	1	0.0036
all	minimal	BIGb0170	BIGb0393	M_h2s_e	0.36	0.01	1	0.0036
all	minimal	BIGb0170	JUb66	M_h2s_e	0.36	0.01	1	0.0036
all	minimal	BIGb0170	BIGb0393	M_hxan_e	0.36	0.01	1	0.0036
all	minimal	BIGb0170	JUb66	M_hxan_e	0.36	0.01	1	0.0036
all	minimal	BIGb0170	JUb66	M_ile__L_e	0.36	0.01	1	0.0036
all	minimal	BIGb0170	BIGb0393	M_indole_e	0.36	0.01	1	0.0036
all	minimal	BIGb0170	JUb66	M_indole_e	0.36	0.01	1	0.0036
all	minimal	BIGb0170	BIGb0393	M_leu__L_e	0.36	0.01	1	0.0036
all	minimal	BIGb0170	JUb66	M_leu__L_e	0.36	0.01	1	0.0036
all	minimal	MYb10	MYb71	M_fe3pyovd_kt_e	0.176471	0.02	1	0.00352941
all	minimal	MYb10	CEent1	M_glc__D_e	0.352941	0.01	1	0.00352941
all	minimal	MYb10	JUb66	M_glc__D_e	0.352941	0.01	1	0.00352941
all	minimal	MYb10	CEent1	M_nh4_e	0.352941	0.01	1	0.00352941
all	minimal	MYb10	JUb66	M_nh4_e	0.352941	0.01	1	0.00352941
all	minimal	BIGb0170	MYb11	M_lys__L_e	0.13	0.02	1	0.0026
all	minimal	BIGb0170	MYb11	M_meoh_e	0.13	0.02	1	0.0026
all	minimal	BIGb0170	MYb71	M_acald_e	0.22	0.01	1	0.0022
all	minimal	BIGb0170	MYb71	M_fe3pyovd_kt_e	0.22	0.01	1	0.0022
all	minimal	BIGb0170	MYb71	M_glc__D_e	0.22	0.01	1	0.0022
all	minimal	BIGb0170	MYb71	M_h_e	0.22	0.01	1	0.0022
all	minimal	BIGb0170	MYb71	M_h2s_e	0.22	0.01	1	0.0022
all	minimal	BIGb0170	MYb71	M_indole_e	0.22	0.01	1	0.0022
all	minimal	MYb10	BIGb0170	M_glc__D_e	0.205882	0.01	1	0.00205882
all	minimal	MYb10	BIGb0170	M_nh4_e	0.205882	0.01	1	0.00205882
all	minimal	MYb11	MYb10	M_h2o_e	0.0909091	0.02	1	0.00181818
all	minimal	MYb10	MYb11	M_fe3pyovd_kt_e	0.0882353	0.02	1	0.00176471
all	minimal	MYb10	MYb71	M_glc__D_e	0.176471	0.01	1	0.00176471
all	minimal	MYb10	MYb71	M_nh4_e	0.176471	0.01	1	0.00176471
all	minimal	BIGb0170	MYb11	M_fe3pyovd_kt_e	0.13	0.01	1	0.0013
all	minimal	BIGb0170	MYb11	M_glc__D_e	0.13	0.01	1	0.0013
all	minimal	BIGb0170	MYb11	M_glyc_e	0.13	0.01	1	0.0013
all	minimal	BIGb0170	MYb11	M_gsn_e	0.13	0.01	1	0.0013
all	minimal	BIGb0170	MYb11	M_gua_e	0.13	0.01	1	0.0013
all	minimal	BIGb0170	MYb11	M_h_e	0.13	0.01	1	0.0013
all	minimal	BIGb0170	MYb11	M_h2s_e	0.13	0.01	1	0.0013
all	minimal	BIGb0170	MYb10	M_acald_e	0.12	0.01	1	0.0012
all	minimal	BIGb0170	MYb10	M_cys__L_e	0.12	0.01	1	0.0012
all	minimal	BIGb0170	MYb10	M_fe3pyovd_kt_e	0.12	0.01	1	0.0012
all	minimal	BIGb0170	MYb10	M_h_e	0.12	0.01	1	0.0012
all	minimal	BIGb0170	MYb10	M_h2s_e	0.12	0.01	1	0.0012
all	minimal	BIGb0170	MYb10	M_leu__L_e	0.12	0.01	1	0.0012
all	minimal	MYb10	MYb11	M_glc__D_e	0.0882353	0.01	1	0.000882353
all	minimal	MYb10	MYb11	M_nh4_e	0.0882353	0.01	1	0.000882353

### Sheet: staph_as_receiver
community	medium	receiver	donor	compound	scs	mus	mps	smetana	metabolites (annotated using BiGG db http://bigg.ucsd.edu/)
all	minimal	Staphylococcus	BIGb0170	M_fe2_e	1	1	1	1	Fe2+
all	minimal	Staphylococcus	BIGb0170	M_h2o_e	1	1	1	1	H2O
all	minimal	Staphylococcus	BIGb0170	M_h2s_e	1	1	1	1	Hydrogen sulfide
all	minimal	Staphylococcus	BIGb0170	M_pi_e	1	1	1	1	phosphate
all	minimal	Staphylococcus	BIGb0170	M_thm_e	1	1	1	1	Thiamin
all	minimal	Staphylococcus	CEent1	M_cu2_e	1	1	1	1	Copper
all	minimal	Staphylococcus	CEent1	M_fe2_e	1	1	1	1	Fe2+
all	minimal	Staphylococcus	MYb10	M_pi_e	1	1	1	1	phosphate
all	minimal	Staphylococcus	MYb71	M_cu2_e	1	1	1	1	Copper
all	minimal	Staphylococcus	BIGb0393	M_cu2_e	1	1	1	1	Copper
all	minimal	Staphylococcus	BIGb0393	M_fe2_e	1	1	1	1	Fe2+
all	minimal	Staphylococcus	BIGb0393	M_o2_e	1	1	1	1	O2
all	minimal	Staphylococcus	BIGb0170	M_o2_e	1	0.97	1	0.97	O2
all	minimal	Staphylococcus	BIGb0393	M_glyc3p_e	1	0.75	1	0.75	Glycerol 3-phosphate
all	minimal	Staphylococcus	CEent1	M_gthrd_e	1	0.59	1	0.59	Reduced glutathione
all	minimal	Staphylococcus	JUb66	M_cgly_e	1	0.55	1	0.55	Cys Gly C5H10N2O3S
all	minimal	Staphylococcus	CEent1	M_glyc3p_e	1	0.52	1	0.52	Glycerol 3-phosphate
all	minimal	Staphylococcus	JUb66	M_g3pg_e	1	0.51	1	0.51	Glycerophosphoglycerol
all	minimal	Staphylococcus	MYb10	M_h2s_e	1	0.49	1	0.49	Hydrogen sulfide
all	minimal	Staphylococcus	MYb71	M_fe2_e	1	0.48	1	0.48	Fe2+
all	minimal	Staphylococcus	MYb71	M_h2s_e	1	0.44	1	0.44	Hydrogen sulfide
all	minimal	Staphylococcus	BIGb0393	M_gthrd_e	1	0.42	1	0.42	Reduced glutathione
all	minimal	Staphylococcus	CEent1	M_cys__L_e	1	0.39	1	0.39	L-Cysteine
all	minimal	Staphylococcus	CEent1	M_glyald_e	1	0.39	1	0.39	D-Glyceraldehyde
all	minimal	Staphylococcus	CEent1	M_ins_e	1	0.39	1	0.39	Inosine
all	minimal	Staphylococcus	CEent1	M_pi_e	1	0.39	1	0.39	phosphate
all	minimal	Staphylococcus	BIGb0393	M_cgly_e	1	0.32	1	0.32	Cys Gly C5H10N2O3S
all	minimal	Staphylococcus	BIGb0393	M_cys__L_e	1	0.27	1	0.27	L-Cysteine
all	minimal	Staphylococcus	JUb66	M_glc__D_e	1	0.26	1	0.26	D-Glucose
all	minimal	Staphylococcus	JUb66	M_pi_e	1	0.25	1	0.25	phosphate
all	minimal	Staphylococcus	JUb66	M_glyald_e	1	0.24	1	0.24	D-Glyceraldehyde
all	minimal	Staphylococcus	JUb66	M_glyc3p_e	1	0.24	1	0.24	Glycerol 3-phosphate
all	minimal	Staphylococcus	JUb66	M_h2s_e	1	0.23	1	0.23	Hydrogen sulfide
all	minimal	Staphylococcus	JUb66	M_gthrd_e	1	0.2	1	0.2
all	minimal	Staphylococcus	BIGb0393	M_g3pg_e	1	0.16	1	0.16
all	minimal	Staphylococcus	BIGb0170	M_nh4_e	1	0.1	1	0.1
all	minimal	Staphylococcus	CEent1	M_g3pg_e	1	0.09	1	0.09
all	minimal	Staphylococcus	CEent1	M_gal_e	1	0.09	1	0.09
all	minimal	Staphylococcus	MYb10	M_cys__L_e	1	0.09	1	0.09
all	minimal	Staphylococcus	MYb71	M_etha_e	1	0.09	1	0.09
all	minimal	Staphylococcus	BIGb0393	M_glyc_e	1	0.09	1	0.09
all	minimal	Staphylococcus	BIGb0393	M_pi_e	1	0.09	1	0.09
all	minimal	Staphylococcus	BIGb0170	M_fe3pyovd_kt_e	1	0.08	1	0.08
all	minimal	Staphylococcus	BIGb0170	M_hxan_e	1	0.08	1	0.08
all	minimal	Staphylococcus	BIGb0170	M_h_e	1	0.07	1	0.07
all	minimal	Staphylococcus	MYb71	M_urea_e	1	0.06	1	0.06
all	minimal	Staphylococcus	JUb66	M_cys__L_e	1	0.05	1	0.05
all	minimal	Staphylococcus	MYb10	M_h_e	1	0.05	1	0.05
all	minimal	Staphylococcus	MYb71	M_h2o_e	1	0.05	1	0.05
all	minimal	Staphylococcus	BIGb0170	M_arg__L_e	1	0.04	1	0.04
all	minimal	Staphylococcus	MYb71	M_lys__L_e	1	0.04	1	0.04
all	minimal	Staphylococcus	MYb71	M_nh4_e	1	0.04	1	0.04
all	minimal	Staphylococcus	JUb66	M_tyr__L_e	1	0.03	1	0.03
all	minimal	Staphylococcus	MYb10	M_nh4_e	1	0.03	1	0.03
all	minimal	Staphylococcus	MYb71	M_fe3_e	1	0.03	1	0.03
all	minimal	Staphylococcus	BIGb0393	M_h2s_e	1	0.03	1	0.03
all	minimal	Staphylococcus	JUb66	M_glyc_e	1	0.02	1	0.02
all	minimal	Staphylococcus	JUb66	M_orn_e	1	0.02	1	0.02
all	minimal	Staphylococcus	BIGb0170	M_gua_e	1	0.02	1	0.02
all	minimal	Staphylococcus	CEent1	M_LalaDgluMdapDala_e	1	0.02	1	0.02
all	minimal	Staphylococcus	CEent1	M_cgly_e	1	0.02	1	0.02
all	minimal	Staphylococcus	CEent1	M_fe3_e	1	0.02	1	0.02
all	minimal	Staphylococcus	CEent1	M_orn_e	1	0.02	1	0.02
all	minimal	Staphylococcus	BIGb0393	M_glyald_e	1	0.02	1	0.02
all	minimal	Staphylococcus	JUb66	M_LalaDgluMdapDala_e	1	0.01	1	0.01
all	minimal	Staphylococcus	JUb66	M_glcn_e	1	0.01	1	0.01
all	minimal	Staphylococcus	JUb66	M_hxan_e	1	0.01	1	0.01
all	minimal	Staphylococcus	JUb66	M_ile__L_e	1	0.01	1	0.01
all	minimal	Staphylococcus	JUb66	M_ins_e	1	0.01	1	0.01
all	minimal	Staphylococcus	JUb66	M_lys__L_e	1	0.01	1	0.01
all	minimal	Staphylococcus	JUb66	M_met__L_e	1	0.01	1	0.01
all	minimal	Staphylococcus	JUb66	M_nh4_e	1	0.01	1	0.01
all	minimal	Staphylococcus	JUb66	M_phe__L_e	1	0.01	1	0.01
all	minimal	Staphylococcus	JUb66	M_ser__L_e	1	0.01	1	0.01
all	minimal	Staphylococcus	JUb66	M_trp__L_e	1	0.01	1	0.01
all	minimal	Staphylococcus	JUb66	M_ura_e	1	0.01	1	0.01
all	minimal	Staphylococcus	BIGb0170	M_orn_e	1	0.01	1	0.01
all	minimal	Staphylococcus	CEent1	M_arg__L_e	1	0.01	1	0.01
all	minimal	Staphylococcus	CEent1	M_asp__L_e	1	0.01	1	0.01
all	minimal	Staphylococcus	CEent1	M_fum_e	1	0.01	1	0.01
all	minimal	Staphylococcus	CEent1	M_glc__D_e	1	0.01	1	0.01
all	minimal	Staphylococcus	CEent1	M_gly_e	1	0.01	1	0.01
all	minimal	Staphylococcus	CEent1	M_glyc_e	1	0.01	1	0.01
all	minimal	Staphylococcus	CEent1	M_gua_e	1	0.01	1	0.01
all	minimal	Staphylococcus	CEent1	M_h2o_e	1	0.01	1	0.01
all	minimal	Staphylococcus	CEent1	M_lys__L_e	1	0.01	1	0.01
all	minimal	Staphylococcus	CEent1	M_met__L_e	1	0.01	1	0.01
all	minimal	Staphylococcus	CEent1	M_phe__L_e	1	0.01	1	0.01
all	minimal	Staphylococcus	CEent1	M_val__L_e	1	0.01	1	0.01
all	minimal	Staphylococcus	BIGb0393	M_co2_e	1	0.01	1	0.01
all	minimal	Staphylococcus	BIGb0393	M_glu__L_e	1	0.01	1	0.01
all	minimal	Staphylococcus	BIGb0393	M_gly_e	1	0.01	1	0.01
all	minimal	Staphylococcus	BIGb0393	M_hxan_e	1	0.01	1	0.01
all	minimal	Staphylococcus	BIGb0393	M_leu__L_e	1	0.01	1	0.01
all	minimal	Staphylococcus	BIGb0393	M_lys__L_e	1	0.01	1	0.01
all	minimal	Staphylococcus	BIGb0393	M_nh4_e	1	0.01	1	0.01

### Sheet: staph_as_donor
community	medium	receiver	donor	compound	scs	mus	mps	smetana	metabolites (annotated using BiGG db http://bigg.ucsd.edu/)
all	minimal	MYb10	Staphylococcus	M_o2_e	1	1	1	1	o2
all	minimal	MYb71	Staphylococcus	M_o2_e	1	1	1	1	o2
all	minimal	MYb71	Staphylococcus	M_pi_e	1	1	1	1	phosphate
all	minimal	MYb10	Staphylococcus	M_cys__L_e	1	0.9	1	0.9	L-Cysteine
all	minimal	BIGb0393	Staphylococcus	M_orn_e	1	0.77	1	0.77	Ornithine
all	minimal	MYb10	Staphylococcus	M_fe3_e	1	0.68	1	0.68	Iron (Fe3+)
all	minimal	MYb71	Staphylococcus	M_cys__L_e	1	0.68	1	0.68	L-Cysteine
all	minimal	BIGb0393	Staphylococcus	M_acald_e	1	0.46	1	0.46	Acetaldehyde
all	minimal	MYb71	Staphylococcus	M_fe3pyovd_kt_e	1	0.34	1	0.34	Ferrypyoverdine P putida KT2440 specific
all	minimal	MYb71	Staphylococcus	M_istfrnB_e	1	0.32	1	0.32	Iron bound extracellular staphyloferrin B
all	minimal	MYb71	Staphylococcus	M_fe3_e	1	0.29	1	0.29	Iron (Fe3+)
all	minimal	BIGb0393	Staphylococcus	M_fe3pyovd_kt_e	1	0.28	1	0.28	Ferrypyoverdine P putida KT2440 specific
all	minimal	MYb10	Staphylococcus	M_fe2_e	1	0.26	1	0.26	Fe2+
all	minimal	BIGb0393	Staphylococcus	M_arg__L_e	1	0.23	1	0.23	L-Arginine
all	minimal	MYb10	Staphylococcus	M_fe3pyovd_kt_e	1	0.06	1	0.06
all	minimal	MYb71	Staphylococcus	M_rib__D_e	1	0.06	1	0.06
all	minimal	MYb10	Staphylococcus	M_h2s_e	1	0.05	1	0.05
all	minimal	MYb10	Staphylococcus	M_acald_e	1	0.04	1	0.04
all	minimal	MYb71	Staphylococcus	M_fe2_e	1	0.04	1	0.04
all	minimal	BIGb0393	Staphylococcus	M_h2o_e	1	0.04	1	0.04
all	minimal	MYb10	Staphylococcus	M_lys__L_e	1	0.03	1	0.03
all	minimal	MYb10	Staphylococcus	M_meoh_e	1	0.03	1	0.03
all	minimal	MYb71	Staphylococcus	M_acald_e	1	0.03	1	0.03
all	minimal	MYb71	Staphylococcus	M_orn_e	1	0.03	1	0.03
all	minimal	BIGb0393	Staphylococcus	M_nh4_e	1	0.03	1	0.03
all	minimal	MYb10	Staphylococcus	M_arg__L_e	1	0.02	1	0.02
all	minimal	MYb10	Staphylococcus	M_ptrc_e	1	0.02	1	0.02
all	minimal	MYb71	Staphylococcus	M_inost_e	1	0.02	1	0.02
all	minimal	MYb71	Staphylococcus	M_nh4_e	1	0.02	1	0.02
all	minimal	MYb71	Staphylococcus	M_urea_e	1	0.02	1	0.02
all	minimal	MYb10	Staphylococcus	M_glyc_e	1	0.01	1	0.01
all	minimal	MYb10	Staphylococcus	M_h_e	1	0.01	1	0.01
all	minimal	MYb10	Staphylococcus	M_orn_e	1	0.01	1	0.01
all	minimal	MYb10	Staphylococcus	M_pacald_e	1	0.01	1	0.01
all	minimal	MYb71	Staphylococcus	M_h2o_e	1	0.01	1	0.01
all	minimal	MYb71	Staphylococcus	M_lcts_e	1	0.01	1	0.01
all	minimal	MYb71	Staphylococcus	M_lys__L_e	1	0.01	1	0.01
all	minimal	MYb71	Staphylococcus	M_ptrc_e	1	0.01	1	0.01
all	minimal	MYb71	Staphylococcus	M_pyovd_kt_e	1	0.01	1	0.01
all	minimal	BIGb0393	Staphylococcus	M_fe3_e	1	0.01	1	0.01
all	minimal	BIGb0393	Staphylococcus	M_glyc_e	1	0.01	1	0.01
all	minimal	BIGb0393	Staphylococcus	M_h_e	1	0.01	1	0.01
all	minimal	BIGb0393	Staphylococcus	M_lys__L_e	1	0.01	1	0.01
all	minimal	BIGb0393	Staphylococcus	M_pi_e	1	0.01	1	0.01
